# Gut-derived serine protease reduces sleep but extends lifespan

**DOI:** 10.64898/2026.06.25.734557

**Authors:** Rebecca S. Moore, Richard Xiong, Erick Astacio, Julie Williams, Thomas G. Brooks, Gregory Grant, Joseph Stucynski, Hossein Fazalinia, Erik Nash, Lynn Spruce, Amita Sehgal

**Affiliations:** Department of Neuroscience, Chronobiology and Sleep Institute University of Pennsylvania, Philadelphia, PA, USA; Institute for Translational Medicine and Therapeutics, University of Pennsylvania, Philadelphia, PA, USA; Department of Genetics, University of Pennsylvania, Philadelphia, PA, USA; Proteomics Core Facility, Children’s Hospital of Philadelphia, Philadelphia, PA, USA; Department of Biomedical and Health Information, Children’s Hospital of Philadelphia, Philadelphia, PA, USA; Howard Hughes Medical Institute, University of Pennsylvania, Philadelphia, PA, USA

## Abstract

Sleep has historically been viewed through a brain-centric lens with little known about the contribution of the periphery. Through a targeted screen of secreted peptides from the fat body, gut, and body wall muscle in *Drosophila*, we identified CG11037, a trypsin-like serine endopeptidase secreted from midgut enterocytes, as a previously unrecognized regulator of sleep. Loss of *CG11037* reduces daily sleep, as well as sleep following injury/infection, although recovery is enhanced suggesting reduced need for sleep during sickness. Proteomic analysis of flies with reduced *CG11037* revealed altered oxidative stress response pathways including cytochrome P450–related proteins. Indeed, gut-specific knockdown of *Cyp6a2* or *Cyp28d1* phenocopies *CG11037* sleep defects, and loss of *CG11037* or P450 elevates reactive oxygen species (ROS) selectively in the gut without affecting brain ROS. Rescue of sleep by antioxidant treatment demonstrates that peripheral ROS accumulation drives the behavioral phenotype. Strikingly, despite physiological dysfunction and reduced sleep, *CG11037* or Cytochrome P450 knockdown extends lifespan in a ROS-dependent manner, suggesting that stress adaptation of these knockdowns allows them to live longer. Together, these findings uncover a mechanism for the unexpected association of reduced sleep and extended lifespan.
