## Supplementary material for "Gut-derived serine protease reduces sleep but extends lifespan": Table S3

### Sheet: TiGS2>11037R-4 RNAi#1
Single-Beam Analysis	Stats	Day Sleep	Day Activity Index	Day Mean Sleep Bout Length	Day Sleep Bout Number	ZT0 Sleep Latency	Night Sleep	Night Activity Index	Night Mean Sleep Bout Length	Night Sleep Bout Number	ZT12 Sleep Latency
		(min)	(counts/waking min)	(min)	(number of bouts)	(min)	(min)	(counts/waking min)	(min)	(number of bouts)	(min)
TiGS-2/+; UAS mCherry RNAi/+ RU+ Female	Median	125.3	1.198	12.23	18.14	119.6	548.2	2.145	112	9.897	20.7
	N	29	29	29	29	29	29	29	29	29	29
TiGS-2/+; UAS CG11037 RNAi (11037R-4)/+ RU+ Female	Median	217.7	1.228	10.6	10.16	206	652.1	1.699	64.13	13.96	40.81
	N	32	32	32	32	32	32	32	32	32	32
TiGS-2/+; UAS mCherry RNAi/+ RU+ Male	Median	322.5	1.845	25.65	14.73	105.9	600.8	2.26	76.61	7.9	49.51
	N	29	29	29	29	29	29	29	29	29	29
TiGS-2/+; UAS CG11037 RNAi (11037R-4)/+ RU+ Male	Median	213.2	1.647	23.08	10.48	148	438.8	1.876	50.55	13.94	33.45
	N	31	31	31	31	31	31	31	31	31	31
TiGS-2/+; UAS mCherry RNAi/+ RU- Female	Median	250.5	1.256	18.04	15.38	76.04	662.8	1.946	122	6.585	27.45
	N	28	28	28	28	28	28	28	28	28	28
TiGS-2/+; UAS CG11037 RNAi (11037R-4)/+ RU- Female	Median	178.6	1.101	13.12	13.53	191.4	562.8	1.795	80.12	12.36	35.76
	N	16	16	16	16	16	16	16	16	16	16
TiGS-2/+; UAS mCherry RNAi/+ RU- Male	Median	413.7	1.588	41.17	13.08	170.9	615.3	2.176	120.8	7.274	40.83
	N	27	27	27	27	27	27	27	27	27	27
TiGS-2/+; UAS CG11037 RNAi (11037R-4)/+ RU- Male	Median	258	1.497	13.12	11.99	82.64	444.8	1.87	45.96	10.99	35.76
	N	14	14	14	14	14	14	14	14	14	14
Single-Beam Analysis		Day Sleep	Day Activity Index	Day Mean Sleep Bout Length	Day Sleep Bout Number	ZT0 Sleep Latency	Night Sleep	Night Activity Index	Night Mean Sleep Bout Length	Night Sleep Bout Number	ZT12 Sleep Latency
		(min)	(counts/waking min)	(min)	(number of bouts)	(min)	(min)	(counts/waking min)	(min)	(number of bouts)	(min)
Test:		Welch	Welch	Welch	Welch	Welch	Welch	Welch	Welch	Welch	Welch
Female cross vs control	RU+	0.0012	0.6506	0.2485	<0.0001	0.0003	<0.0001	0.0016	0.0059	0.0101	<0.0001
Male cross vs control	RU+	0.0002	0.0717	0.5234	0.0038	0.0031	<0.0001	0.0005	0.0158	<0.0001	0.0136
Female cross vs control	RU-	0.0407	0.0182	0.0791	0.3578	<0.0001	0.0024	0.2683	0.0615	0.0045	0.2427
Male cross vs control	RU-	0.0008	0.4237	<0.0001	0.5368	0.0038	<0.0001	0.0165	<0.0001	0.0017	0.3986
Test:		Tukey	Tukey	Tukey	Tukey	Tukey	Tukey	Tukey	Tukey	Tukey	Tukey
Female cross vs Female cross	RU+	0.1259	0.3291	0.3107	0.4087	0.9448	0.9266	0.5032	0.8491	0.1396	0.8862
Female control vs Female control	RU-	<0.0001	0.7979	0.008	0.4564	0.2581	0.9557	0.0075	0.9409	0.7959	0.6406
Male control vs Male control	RU+	0.5605	0.1417	0.5806	0.8285	0.0627	0.9957	>0.9999	0.9906	0.1243	0.0557
Male control vs Male control	RU-	0.0098	0.8519	0.0017	0.6721	0.0175	0.9012	0.8719	0.0026	0.9346	0.2185

### Sheet: mex1-GAL4>11037R-4 RNAi #1
Single-Beam Analysis	Stats	Day Sleep	Day Activity Index	Day Mean Sleep Bout Length	Day Sleep Bout Number	ZT0 Sleep Latency	Night Sleep	Night Activity Index	Night Mean Sleep Bout Length	Night Sleep Bout Number	ZT12 Sleep Latency
		(min)	(counts/waking min)	(min)	(number of bouts)	(min)	(min)	(counts/waking min)	(min)	(number of bouts)	(min)
;mex1-GAL4/+ Female	Median	184.9	1.424	12.68	13.43	165.9	601.4	2.397	100.9	11.61	23.29
	N	127	127	127	127	127	127	127	127	127	127
;mex1-GAL4/+; UAS CG11037 RNAi/+ Female	Median	107.5	1.327	9.526	12.14	199.1	523.9	1.762	57.26	14.34	32.26
	N	132	132	132	132	132	132	132	132	132	132
;;UAS CG11037 RNAi/+ Female	Median	208.8	1.357	11.72	12.91	141.4	617.2	2.116	119.5	10.26	20.06
	N	110	110	110	110	110	110	110	110	110	110
;mex1-GAL4/+ Male	Median	335.4	1.975	29.77	13.57	118	601.4	2.397	107.6	9.855	28.06
	N	128	128	128	128	128	128	128	128	128	128
;mex1-GAL4/+; UAS CG11037 RNAi/+ Male	Median	250.6	2.135	21.72	10.59	171.9	475.1	2.153	62.07	11.91	40.65
	N	126	126	126	126	126	126	126	126	126	126
;;UAS CG11037 RNAi/+ Male	Median	364.5	1.755	26.73	20.01	75.97	607.6	2.208	121.7	8.737	25.56
	N	111	111	111	111	111	111	111	111	111	111
Single-Beam Analysis		Day Sleep	Day Activity Index	Day Mean Sleep Bout Length	Day Sleep Bout Number	ZT0 Sleep Latency	Night Sleep	Night Activity Index	Night Mean Sleep Bout Length	Night Sleep Bout Number	ZT12 Sleep Latency
		(min)	(counts/waking min)	(min)	(number of bouts)	(min)	(min)	(counts/waking min)	(min)	(number of bouts)	(min)
Test:		Tukey	Tukey	Tukey	Tukey	Tukey	Tukey	Tukey	Tukey	Tukey	Tukey
;mex1-GAL4/+ vs ;mex1-GAL4/+; UAS CG11037 RNAi/+ Female	expt vs GAL4	<0.0001	0.1349	<0.0001	0.1962	0.0023	<0.0001	<0.0001	<0.0001	<0.0001	0.0002
;mex1-GAL4/+ vs ;; UAS CG11037 RNAi/+ Female	GAL4 vs UAS	0.0806	0.4183	0.3292	0.7865	0.0522	0.2296	<0.0001	0.1556	0.0867	0.3477
;;UAS CG11037 RNAi/+ vs ;mex1-GAL4/+; UAS CG11037 RNAi/+ Female	expt vs UAS	<0.0001	0.8352	0.0028	0.5804	<0.0001	<0.0001	<0.0001	<0.0001	<0.0001	<0.0001
;mex1-GAL4/+ vs ;mex1-GAL4/+; UAS CG11037 RNAi/+ Male	expt vs GAL4	<0.0001	0.0832	<0.0001	<0.0001	<0.0001	<0.0001	0.0019	<0.0001	0.0001	<0.0001
;mex1-GAL4/+ vs ;; UAS CG11037 RNAi/+ Male	GAL4 vs UAS	0.0512	<0.0001	0.2551	<0.0001	<0.0001	0.8039	0.7337	0.1647	0.0746	0.4069
;;UAS CG11037 RNAi/+ vs ;mex1-GAL4/+; UAS CG11037 RNAi/+ Male	expt vs UAS	<0.0001	0.0133	0.0273	<0.0001	<0.0001	<0.0001	0.0282	<0.0001	<0.0001	<0.0001

### Sheet: CG11037 mutant rescue
Single-Beam Analysis	Stats	Day Sleep	Day Activity Index	Day Mean Sleep Bout Length	Day Sleep Bout Number	ZT0 Sleep Latency	Night Sleep	Night Activity Index	Night Mean Sleep Bout Length	Night Sleep Bout Number	ZT12 Sleep Latency
		(min)	(counts/waking min)	(min)	(number of bouts)	(min)	(min)	(counts/waking min)	(min)	(number of bouts)	(min)
;mex1-GAL4/+ ;CG11037 mutant/UAS CG11037/+ Female	Median	280.4	1.606	13.65	19.01	157.3	654.8	2.384	8.848	156.9	22
	N	48	48	48	48	48	48	48	48	48	48
;mex1-GAL4/+ ;CG11037 mutant/+ Female	Median	157.9	1.482	13.74	15.52	169.4	531.7	2.129	13.23	125.8	42.32
	N	74	74	74	74	74	74	74	74	74	74
;;UAS CG11037/+ Female	Median	274.7	1.64	13.06	18.89	158.4	658.5	2.114	8.58	174.6	19.86
	N	46	46	46	46	46	46	46	46	46	46
;mex1-GAL4/+ ;CG11037 mutant/UAS CG11037/+ Male	Median	356.1	2.395	14.7	32.44	126.6	624.5	2.959	12.39	126	25.35
	N	43	43	43	43	43	43	43	43	43	43
;mex1-GAL4/+ ;CG11037 mutant/+ Male	Median	263	2.293	14.09	37.78	111.8	512.7	2.707	11.39	116.3	43.25
	N	74	74	74	74	74	74	74	74	74	74
;;UAS CG11037/+ Male	Median	414.6	2.425	13.96	30.35	95.89	595.7	2.548	8.904	126.6	31.17
	N	45	45	45	45	45	45	45	45	45	45
Single-Beam Analysis		Day Sleep	Day Activity Index	Day Mean Sleep Bout Length	Day Sleep Bout Number	ZT0 Sleep Latency	Night Sleep	Night Activity Index	Night Mean Sleep Bout Length	Night Sleep Bout Number	ZT12 Sleep Latency
		(min)	(counts/waking min)	(min)	(number of bouts)	(min)	(min)	(counts/waking min)	(min)	(number of bouts)	(min)
Test:		Tukey	Tukey	Tukey	Tukey	Tukey	Tukey	Tukey	Tukey	Tukey	Tukey
;mex1-GAL4 + CG11037 mutant/+; UAS CG11037/+ vs ;mex1-GAL4 + CG11037 mutant/+ Female	rescue vs mutant; GAL4	<0.0001	0.3028	0.9947	0.2374	0.6093	<0.0001	0.0509	<0.0001	0.3513	<0.0001
;mex1-GAL4 + CG11037 mutant/+ vs ;;UAS CG11037/+ Female	rescue vs UAS	0.9556	0.9365	0.8263	0.9987	0.9971	0.9259	0.0873	0.9687	0.7597	0.8724
;; UAS CG11037/+ vs ;mex1-GAL4 + CG11037 mutant/+; UAS CG11037/+ Female	mutant; GAL4 vs UAS	<0.0001	0.1588	0.7269	0.2515	0.6682	<0.0001	0.9898	<0.0001	0.0743	<0.0001
;mex1-GAL4 + CG11037 mutant/+; UAS CG11037/+ vs ;mex1-GAL4 + CG11037 mutant/+ Male	rescue vs mutant; GAL4	<0.0001	0.7212	0.8102	0.6622	0.1342	<0.0001	0.197	0.5921	0.8893	0.0007
;mex1-GAL4 + CG11037 mutant/+ vs ;;UAS CG11037/+ Male	rescue vs UAS	0.0168	0.9779	0.7744	0.9494	0.0028	0.0656	0.0436	0.0741	0.9596	0.515
;; UAS CG11037/+ vs ;mex1-GAL4 + CG11037 mutant/+; UAS CG11037/+ Male	mutant; GAL4 vs UAS	<0.0001	0.5821	0.9895	0.4312	0.16	<0.0001	0.5311	0.0019	0.8686	0.0292

### Sheet: mex1-GAL4>UAS Cyp28d1 RNAi
Single-Beam Analysis	Stats	Day Sleep	Day Activity Index	Day Mean Sleep Bout Length	Day Sleep Bout Number	ZT0 Sleep Latency	Night Sleep	Night Activity Index	Night Mean Sleep Bout Length	Night Sleep Bout Number	ZT12 Sleep Latency
		(min)	(counts/waking min)	(min)	(number of bouts)	(min)	(min)	(counts/waking min)	(min)	(number of bouts)	(min)
;mex1-GAL4/+ Female	Median	256.5	1.317	12.83	21.24	98.83	656.7	2.041	208.8	6.171	22.72
	N	63	63	63	63	63	63	63	63	63	63
;mex1-GAL4/UAS Cyp28d1 RNAi	Median	192.9	1.153	15.1	12.98	176.2	619.3	1.861	90.57	11.08	33.86
	N	48	48	48	48	48	48	48	48	48	48
;UAS Cyp28d1 RNAi/+ Female	Median	267.4	1.14	14.47	19.59	85.52	667	1.991	175	6.919	20.36
	N	47	47	47	47	47	47	47	47	47	47
;mex1-GAL4/+ Male	Median	381.9	2.475	31.37	13.86	84.93	570.2	2.475	75.38	10.92	26.38
	N	64	64	64	64	64	64	64	64	64	64
;mex1-GAL4/UAS Cyp28d1 RNAi Male	Median	331	2.369	31.57	7.549	104.3	503.2	2.369	48.19	13.71	36.02
	N	42	42	42	42	42	42	42	42	42	42
;UAS Cyp28d1 RNAi/+ Male	Median	436.9	2.586	24.71	16.76	50.24	605.2	2.586	75.04	11.29	26.45
	N	38	38	38	38	38	38	38	38	38	38
Single-Beam Analysis		Day Sleep	Day Activity Index	Day Mean Sleep Bout Length	Day Sleep Bout Number	ZT0 Sleep Latency	Night Sleep	Night Activity Index	Night Mean Sleep Bout Length	Night Sleep Bout Number	ZT12 Sleep Latency
		(min)	(counts/waking min)	(min)	(number of bouts)	(min)	(min)	(counts/waking min)	(min)	(number of bouts)	(min)
Test:		Tukey	Tukey	Tukey	Tukey	Tukey	Tukey	Tukey	Tukey	Tukey	Tukey
;mex1-GAL4/+ vs ;mex1-GAL4/UAS Cyp28d1 RNAi/+ Female	expt vs GAL4	0.0018	0.0012	0.1332	<0.0001	<0.0001	<0.0001	0.0657	<0.0001	<0.0001	<0.0001
;mex1-GAL4/+ vs ;UAS Cyp28d1 RNAi/+ Female	GAL4 vs UAS	0.8596	0.9659	0.4346	0.3671	0.5977	0.4769	0.8448	0.0819	0.5742	0.6133
;UAS Cyp28d1 RNAi/+ vs ;mex1-GAL4/UAS Cyp28d1 RNAi/+ Female	expt vs UAS	0.0011	0.0022	0.888	<0.0001	<0.0001	<0.0001	0.3363	<0.0001	<0.0001	<0.0001
;mex1-GAL4/+ vs ;mex1-GAL4/UAS Cyp28d1 RNAi/+ Male	expt vs GAL4	0.0031	0.4114	0.9974	<0.0001	0.0045	<0.0001	0.4114	0.0005	0.0008	0.002
;mex1-GAL4/+ vs ;UAS Cyp28d1 RNAi/+ Male	GAL4 vs UAS	0.0055	0.4782	0.1103	0.0004	<0.0001	0.0508	0.0064	0.999	0.9022	0.9997
;UAS Cyp28d1 RNAi/+ vs ;mex1-GAL4/UAS Cyp28d1 RNAi/+ Male	expt vs UAS	<0.0001	0.0664	0.1023	<0.0001	<0.0001	<0.0001	0.4782	0.0038	0.0168	0.0046

### Sheet: mex-1GAL4>UAS Cyp6a2 RNAi
Single-Beam Analysis	Stats	Day Sleep	Day Activity Index	Day Mean Sleep Bout Length	Day Sleep Bout Number	ZT0 Sleep Latency	Night Sleep	Night Activity Index	Night Mean Sleep Bout Length	Night Sleep Bout Number	ZT12 Sleep Latency
		(min)	(counts/waking min)	(min)	(number of bouts)	(min)	(min)	(counts/waking min)	(min)	(number of bouts)	(min)
;mex1-GAL4/+ Female	Median	256.5	1.317	12.83	21.24	98.83	664.8	2.041	208.8	6.171	22.72
	N	63	63	63	63	63	63	63	63	63	63
;mex1-GAL4/UAS Cyp6a2 RNAi	Median	157	1.097	12.92	14.3	155.4	635.3	2.184	140.6	9.113	33.45
	N	48	48	48	48	48	48	48	48	48	48
;UAS Cyp6a2 RNAi/+ Female	Median	293.8	1.263	16.75	19.66	73.49	693.1	1.977	263.8	4.878	12
	N	47	47	47	47	47	47	47	47	47	47
;mex1-GAL4/+ Male	Median	353.3	2.004	31.37	13.86	91.28	587.7	2.475	94.11	10.92	26.38
	N	64	64	64	64	64	64	64	64	64	64
;mex1-GAL4/UAS Cyp6a2 RNAi Male	Median	272.4	1.848	22.2	16.42	87.43	536.4	2.395	57.62	16.56	38.48
	N	42	42	42	42	42	42	42	42	42	42
;UAS Cyp6a2 RNAi/+ Male	Median	425.8	2.132	36.89	19.98	59.21	619.9	2.626	90.76	11.16	28.48
	N	47	47	47	47	47	47	47	47	47	47
Single-Beam Analysis		Day Sleep	Day Activity Index	Day Mean Sleep Bout Length	Day Sleep Bout Number	ZT0 Sleep Latency	Night Sleep	Night Activity Index	Night Mean Sleep Bout Length	Night Sleep Bout Number	ZT12 Sleep Latency
		(min)	(counts/waking min)	(min)	(number of bouts)	(min)	(min)	(counts/waking min)	(min)	(number of bouts)	(min)
Test:		Tukey	Tukey	Tukey	Tukey	Tukey	Tukey	Tukey	Tukey	Tukey	Tukey
;mex1-GAL4/+ vs ;mex1-GAL4/UAS Cyp6a2 RNAi/+ Female	expt vs GAL4	<0.0001	<0.0001	0.9967	<0.0001	<0.0001	<0.0001	0.2348	0.0036	<0.0001	<0.0001
;mex1-GAL4/+ vs ;UAS Cyp6a2 RNAi/+ Female	GAL4 vs UAS	0.1627	0.5533	0.0034	0.4949	0.1344	<0.0001	0.7761	0.0251	0.217	<0.0001
;UAS Cyp6a2 RNAi/+ vs ;mex1-GAL4/UAS Cyp6a2 RNAi/+ Female	expt vs UAS	<0.0001	0.0073	0.0074	<0.0001	<0.0001	<0.0001	0.1	<0.0001	<0.0001	<0.0001
;mex1-GAL4/+ vs ;mex1-GAL4/UAS Cyp6a2 RNAi/+ Male	expt vs GAL4	<0.0001	0.1821	0.0048	0.033	0.0002	<0.0001	0.6674	0.0004	<0.0001	0.0004
;mex1-GAL4/+ vs ;UAS Cyp6a2 RNAi/+ Male	GAL4 vs UAS	<0.0001	0.3334	0.2801	<0.0001	0.8678	0.012	0.0784	0.9349	0.9766	0.8076
;UAS Cyp6a2 RNAi/+ vs ;mex1-GAL4/UAS Cyp6a2 RNAi/+ Male	expt vs UAS	<0.0001	0.0132	0.0001	0.0065	0.0036	<0.0001	0.2693	0.0056	0.0001	0.0076
