## Supplementary material for "Gut-derived serine protease reduces sleep but extends lifespan": Table S2

### Sheet: Sheet1
Hits
two standard deviations from controls
Gut				Fat body				Muscle
TiGS2 (S. Pletcher)				S106-GS (8151)				MCH-GS (BSDC 43641)
Decrease sleep (2)		Increase sleep (0)		Decrease sleep (2)		Increase sleep (0)		Decrease sleep (0)		Increase sleep (0)
CG3734	serine hydrolase			Semp1	metalloprotease
CG11037	serine type endopeptidase			CG13155
