## Supplementary material for "Gut-derived serine protease reduces sleep but extends lifespan": Table S1

### Sheet: Sheet1
Gene Name	FlyBase ID	Body Wall RPM	Gut RPM	Fatbody RPM	Stock Number	Stock Center	Stock Number	Stock Center	Stock Number	Stock Center	Stock Number	Stock Center
Acp24A4	FBgn0051779	2.88719	4.8481	5.23501	65202	BDSC
Acp29AB	FBgn0015583	0.12553	4.26258	2.73625	77372	BDSC	44063
Acp33A	FBgn0267327	0.920553	33.2107	32.9692	44437	BDSC	109126	VDRC
Acp76A	FBgn0015586		5.62099	7.02131	65182	BDSC	51600	VDRC	108698	VDRC
Acp98AB	FBgn0263597	1.96664	51.596	113.198	HMJ22134	NIG
Alp11	FBgn0030661	0.25106	0.234208	1.51784	57217	BDSC
Alp2	FBgn0283480	0.585807	0.983673	3.09764	57179	BDSC
CG10154	FBgn0036361	0.543963		0.918966	55971	BDSC	62959	BDSC	10154-1	NIG	10154-2	NIG
CG10587	FBgn0037039		3.63022	0.712457	53359	BDSC	10587R-2	NIG	102342	VDRC
CG10597	FBgn0030832		0.163946	0.0309764	6157	VDRC
CG10598	FBgn0003057			0.536924	52948	BDSC	44063	BDSC
CG11037	FBgn0037038		12.9985	6.43276	11037R-4	NIG	53360	BDSC	108803	VDRC
CG11350	FBgn0035552	0.669493		0.0413019	38166	VDRC	38167	VDRC
CG11570	FBgn0036230		0.421574	0.330415	65014	BDSC
CG11581	FBgn0030540		0.163946	0.0309764	66972	BDSC	11581R-2	NIG
CG11585	FBgn0030543		0.163946	0.0309764	33337	BDSC
CG11664	FBgn0040341	0.12553	1.40525	0.536924	65089	BDSC
CG11670	FBgn0038114	0.50212	0.234208	0.79506	55738	BDSC
CG11694	FBgn0037571	0.12553	0.0702624	1.41459	101896	VDRC	11694R-2	NIG
CG11698	FBgn0037572			0.671155	63613	BDSC
CG11912	FBgn0031248	0.167373	9.74305	0.22716	55141	BDSC	11912-3	NIG
CG12481	FBgn0030542		0.163946	0.0309764	54826	BDSC	31945	VDRC	103436	VDRC
CG12519	FBgn0036872			0.103255	109054	VDRC	18294R-2	NIG
CG12522	FBgn0036131			0.0413019	12522R-1	NIG	12522R-2	NIG
CG12680	FBgn0029740			0.526599	12680R-4	NIG
CG12849	FBgn0035068		0.163946	0.0309764	104074	VDRC
CG12986	FBgn0030868			0.0619528	6161	VDRC	105857	VDRC
CG1304	FBgn0031141		0.163946	0.0309764	53363	BDSC
CG13040	FBgn0036608			0.443995	102213	VDRC	16448	VDRC
CG13050	FBgn0036591		0.163946	0.0309764	48127	VDRC
CG13059	FBgn0036607		0.163946	0.0309764	43557	VDRC	43556	VDRC
CG13063	FBgn0036601		0.163946	0.0309764	61231	BDSC	102782	VDRC	HMJ22495	NIG
CG13064	FBgn0040796		0.163946	0.0309764	109872	VDRC
CG13081	FBgn0032804		0.0936832	0.34074	1443	VDRC
CG13155	FBgn0033723	398.516		2.37486	13950	VDRC	100041	VDRC
CG13157	FBgn0033732		0.163946	0.0309764	36543	VDRC	107601	VDRC
CG13216	FBgn0033591		0.163946	0.0309764	36711	VDRC	106057	VDRC
CG13217	FBgn0033590		0.163946	0.0309764	9965	VDRC	104194	VDRC
CG13218	FBgn0033587			0.0826037	7955	VDRC	7956	VDRC
CG13226	FBgn0033594		0.163946	0.0309764	108176	VDRC
CG13308	FBgn0035932			0.0309764	107895	VDRC
CG13311	FBgn0035929	0.12553	0.819728	0.536924	62856	BDSC
CG13427	FBgn0034514	1.2553		0.0826037	52967	BDSC
CG13445	FBgn0036532			0.0516273	9044	VDRC
CG13460	FBgn0036471			0.237486	HMJ22531	NIG
CG13557	FBgn0034867		1.45209	1.44556	HMJ22499	NIG
CG13587	FBgn0035031	0.12553	0.117104	0.45432	36585	VDRC	100831	VDRC
CG13590	FBgn0035012			0.144556	103281	VDRC
CG13614	FBgn0039194		0.163946	0.0309764	102142	VDRC
CG13720	FBgn0035555		0.163946	0.0309764	33342	BDSC	102837	VDRC
CG13721	FBgn0035554		0.163946	0.0309764	106398	VDRC	42547
CG13744	FBgn0033363			0.0619528	60443	BDSC	60869	BDSC
CG13837	FBgn0039042		0.163946	0.0309764	55980	BDSC	109774	VDRC
CG13857	FBgn0038958			0.0826037	44083	BDSC
CG14088	FBgn0036858			0.22716	5361	VDRC	108687	VDRC
CG14265	FBgn0040393	0.209217	0.234208	0.237486	109262	VDRC
CG14309	FBgn0038611	1.59005	0.234208	0.495622	67855	BDSC
CG14332	FBgn0038509			0.0309764	54800	BDSC
CG14422	FBgn0029645			0.330415	41364	VDRC
CG14492	FBgn0034283		0.163946	0.0309764	61965	BDSC
CG14500	FBgn0034318		30.7749	0.196184	49619	VDRC
CG14568	FBgn0037124			0.330415	2707	VDRC	102471	VDRC
CG14624	FBgn0040357		0.163946	0.0309764	44064	VDRC	105010	VDRC
CG14839	FBgn0038219			1.45589	50231	VDRC	50230	VDRC
CG14840	FBgn0038217		0.0936832	2.08574	62471	BDSC
CG14929	FBgn0032365	0.167373		1.1771	15825	VDRC	49668	VDRC
CG14963	FBgn0035409	0.711337	0.0702624	0.196184	108714	VDRC
CG14974	FBgn0040694	0.25106	0.0936832	7.32075	63643	BDSC
CG15022	FBgn0035547		0.163946	0.0309764	105272	VDRC	18852	VDRC	33713	BDSC
CG15023	FBgn0035548			0.0722782	30937	VDRC	102383	VDRC
CG15517	FBgn0039718		0.163946	0.0309764	108479	VDRC
CG15818	FBgn0031910	0.25106	38.0354	0.495622	15537	VDRC	109786	VDRC
CG16775	FBgn0036767	0.62765	106.939	0.165207	14303	VDRC
CG1701	FBgn0033167		2.83392	3.03569	56989	BDSC
CG17105	FBgn0032280		0.163946	0.0309764	62909	BDSC
CG17147	FBgn0260393		0.702624	0.134231	65353	BDSC
CG17191	FBgn0039473		0.163946	0.0309764	60054	BDSC
CG17192	FBgn0039472	0.795023	29.6039	0.134231	56042	BDSC	102035	VDRC
CG17380	FBgn0039077	0.12553		2.89113	43974	BDSC
CG17472	FBgn0032868	0.292903	9.55568	6.57732	63652	BDSC	HMJ21414	NIG
CG17475	FBgn0038481		10.6096	0.165207	52895	BDSC
CG17477	FBgn0038479		1.66288	0.206509	42821	BDSC	108165	VDRC
CG17648	FBgn0031364	0.167373		1.79663	100488	VDRC	13370	VDRC
CG17826	FBgn0036227		0.187366	0.278787	55951	BDSC	HMJ22634	NIG	30006	VDRC
CG17959	FBgn0029647			0.351066	14546	VDRC
CG18132	FBgn0031345	0.209217		1.54882	37835	VDRC	100983	VDRC
CG18258	FBgn0265267	0.37659	0.28105	0.5679	64525	BDSC
CG18284	FBgn0043825	0.25106	12.6472	7.68214	57200	BDSC
CG18540	FBgn0034326		0.163946	0.0309764	HMJ23230	NIG	25360	VDRC
CG18557	FBgn0031470	0.167373		0.413019	53373	BDSC	100423
CG18735	FBgn0042098		0.163946	0.0309764	58070	BDSC	53375	BDSC
CG30059	FBgn0260475		0.163946	0.0309764	13011	VDRC
CG30103	FBgn0050103			0.970593	62248	BDSC
CG30283	FBgn0260477	2.00848	1.00709	9.45812	30283R-2	NIG	53376	BDSC	6965
CG30286	FBgn0050286	11.9253	2.85734	31.8541	104055	VDRC	33697	VDRC
CG30288	FBgn0050288	0.12553		0.784735	33700	VDRC
CG30458	FBgn0050458		0.163946	0.0309764	23239	VDRC
CG3123	FBgn0031465	0.585807		0.433669	2596	VDRC
CG31265	FBgn0051265		5.176	0.123906	108320	VDRC
CG31267	FBgn0051267		17.4017	0.144556	HMJ23060	NIG
CG31418	FBgn0051418		7.58834	2.76722	60075	BDSC	53914	BDSC
CG31419	FBgn0051419		4.63732	1.86891	57575	BDSC	58243	BDSC	HMJ23306	NIG	101210	VDRC
CG31463	FBgn0051463		1.92051	0.0929292	35371	VDRC
CG31464	FBgn0051464		3.63022	0.361391	62321	BDSC
CG31560	FBgn0051560		0.163946	0.0309764	108895	VDRC	18805	VDRC
CG31609	FBgn0051609			1.83793	65907	BDSC
CG31681	FBgn0051681	1.33899	0.0702624	1.82761	55994	BDSC
CG31789	FBgn0051789			0.0516273	HMJ21339	NIG
CG32023	FBgn0052023	1.2553	0.234208	0.805386	108338	VDRC
CG32248	FBgn0052248			0.0722782	HMJ22191	NIG
CG32277	FBgn0052277	1.29714		0.867339	55857	BDSC	100349	VDRC
CG32374	FBgn0052374		0.0702624	0.206509	60893	BDSC	52870	BDSC
CG32833	FBgn0052833		1.70972	0.77441	57518	BDSC	60375	BDSC
CG32834	FBgn0052834	2.00848	0.0702624	0.836362	HMJ22683	NIG	100964	VDRC	46434	VDRC
CG33128	FBgn0053128			0.0309764	63548	BDSC
CG33226	FBgn0069056	0.62765	0.187366	3.00471	102384	VDRC
CG33257	FBgn0053257		0.163946	0.0309764	102077	VDRC
CG33259	FBgn0036495		1.05394	0.557575	56926	BDSC	HMJ21990	NIG
CG33325	FBgn0053325		0.374733	0.392368	50204	VDRC	107961	VDRC
CG33339	FBgn0053339		0.28105	0.0722782	61994	BDSC
CG33453	FBgn0053453		0.163946	0.0309764	49099	VDRC
CG33454	FBgn0053454		0.163946	0.0309764	102752	VDRC
CG33461	FBgn0053461			0.11358	105905	VDRC
CG3355	FBgn0031619			0.0413019	52897	BDSC
CG33627	FBgn0053627		0.163946	0.0309764	62482	BDSC
CG33643	FBgn0053643	0.418433	0.702624	0.443995	42823	BDSC	43286	BDSC
CG33688	FBgn0053688			0.0826037	62418	BDSC
CG33689	FBgn0053689		0.163946	0.0309764	105026	VDRC
CG33710	FBgn0053710	0.62765	0.163946	0.88799	49527	VDRC	102560	VDRC
CG33758	FBgn0053758			0.0413019	103060	VDRC
CG33796	FBgn0053796	0.163946	0.0309764		31087	BDSC
CG33923	FBgn0053923		0.163946	0.0309764	104919	VDRC
CG33927	FBgn0053927	1.2553	0.374733	0.309764	101899	VDRC
CG34026	FBgn0054026	2.17585	147.879	0.464646	HMJ23561	NIG
CG34040	FBgn0054040		0.163946	0.0309764	67999	BDSC	67998	BDSC
CG34129	FBgn0083965	0.167373	5.45704	2.15802	55959	BDSC
CG34130	FBgn0083966		1.45209	0.702131	104128	VDRC
CG34193	FBgn0085222			0.144556	61882	BDSC
CG34224	FBgn0085253		0.163946	0.0309764	107700	VDRC
CG34258	FBgn0085287			2.08574	HMJ23185	NIG
CG34268	FBgn0085297		0.163946	0.0309764	109208	VDRC
CG34296	FBgn0085325	0.209217	0.0702624	0.185858	104895	VDRC
CG34426	FBgn0085455	0.460277	0.491837	0.557575	HMJ21087	NIG	38131	VDRC	38130	VDRC	62841	BDSC
CG3734	FBgn0038700	0.12553	23.1163	0.216835	62299	BDSC	12901	VDRC	101910	VDRC
CG4053	FBgn0038482		1.05394	0.134231	52872	BDSC
CG42815	FBgn0261997		0.0936832	0.247811	67958	BDSC
CG42828	FBgn0262010		0.726045	3.20089	43996	BDSC	42815	BDSC
CG43063	FBgn0262365		0.772886	0.733108	105212	VDRC
CG43101	FBgn0262547		7.91623	12.3286	103697	VDRC
CG43666	FBgn0263741		0.117104	0.144556	13871	VDRC
CG43896	FBgn0264488		0.538678	0.154882	42585	BDSC	100401	VDRC	24325	VDRC
CG5225	FBgn0038468		0.163946	0.619528	50127	VDRC	109851	VDRC
CG5770	FBgn0034291		0.163946	0.0309764	50719	BDSC
CG6271	FBgn0039476		0.163946	0.0309764	51436	BDSC	50744	VDRC
CG6283	FBgn0039474		0.163946	0.0309764	14781	VDRC
CG6295	FBgn0039471	8.57788	369.885	1.12548	62425	BDSC
CG7017	FBgn0036951		43.2348	0.165207	60052	BDSC
CG7248	FBgn0036229			0.0309764	67231	BDSC
CG7298	FBgn0036948	1.17161	35.3888	1.71403	60051	BDSC	100861	VDRC
CG7299	FBgn0032282	0.334747		0.185858	102027	VDRC	28658	BDSC	44557	bdsc
CG7465	FBgn0035551		0.163946	0.0309764	38163	VDRC
CG7606	FBgn0040565		0.163946	0.0309764	33872	VDRC	26838	VDRC
CG9040	FBgn0036394			0.0309764	102483	VDRC
CG9184	FBgn0035208	0.209217	3.11497	1.46622	10283	VDRC	108474	VDRC
CG9287	FBgn0032057			0.929292	60429	BDSC
CheA56a	FBgn0262595			0.0619528	HMJ21072	NIG
deltaTry	FBgn0010358		0.163946	0.0309764	61222	BDSC
Drsl1	FBgn0052274			0.0309764	42369	VDRC
Dup99B	FBgn0250832	0.460277	8.19728	32.0193	60069	BDSC
EAChm	FBgn0036470	0.543963	0.866569	2.57104	108170	VDRC	18918	VDRC
Eig71Ea	FBgn0004588		0.163946	0.0309764	53984	BDSC	67222	BDSC
Eig71Ec	FBgn0004590		0.163946	0.0309764	57384	BDSC
Eig71Ed	FBgn0004591		0.163946	0.0309764	56952	BDSC
Eig71Ef	FBgn0004593		0.163946	0.0309764	55930	BDSC
Eig71Eg	FBgn0004594			0.0516273	56953	BDSC
Eig71Eh	FBgn0014848		0.163946	0.0309764	107495	VDRC
Eig71Ei	FBgn0014849		0.163946	0.0309764	53022	BDSC
Eig71Ek	FBgn0014851		0.163946	0.0309764	106253	VDRC
etaTry	FBgn0011554		17.144	0.0309764	55731	BDSC
Femcoat	FBgn0041252	1.33899	3.37259	6.31918	38893	VDRC	100540	VDRC
intr	FBgn0039599		1.31156	0.805386	55615	BDSC	12558R-4	NIG
Jon25Bii	FBgn0031654	2.71982	58.0836	0.45432	44504	BDSC
Jon66Cii	FBgn0035887		0.163946	0.0309764	65121	BDSC
kappaTry	FBgn0043471	0.37659	68.9508	0.0722782	55148	BDSC	12388R-1	NIG
lambdaTry	FBgn0043470	0.209217	32.8125	0.144556	62992	BDSC	64501	BDSC
lectin-29Ca	FBgn0040098	0.12553	8.66569	4.52255	67237	BDSC
LysB	FBgn0004425	0.87871	7.42439	0.361391	109233	VDRC
LysD	FBgn0004427		0.351312	3.42805	HMJ21466	NIG	110135	VDRC
Met75Ca	FBgn0028416			0.144556	109244	VDRC	HMJ24007	NIG
Met75Cb	FBgn0028415		0.163946	0.0309764	109244	VDRC	HMJ24007	NIG
Mst57Da	FBgn0011668	4.26802	142.305	164.154	40694	VDRC
Mst57Db	FBgn0011669	2.25954	31.7586	49.7274	65016	BDSC
Obp46a	FBgn0033508		0.163946	0.0309764	61195	BDSC
Obp50b	FBgn0004425	0.87871	7.42439	0.361391	58255	BDSC	13966	VDRC	107377	VDRC
Obp58b	FBgn0034768			0.0929292	106858	VDRC	7243	VDRC
Obp73a	FBgn0036681	19.5827	38.129	16.211	101954	VDRC	52624	VDRC
obst-F	FBgn0036947		4.23916	0.103255	60050	BDSC	106722	VDRC
obst-G	FBgn0036228			0.464646	15963	VDRC
PGRP-SC1a	FBgn0043576		0.163946	0.0309764	57184	BDSC
PH4alphaNE2	FBgn0039783		2.03761	1.55914	18433	VDRC
Qsox4	FBgn0051413		0.421574	0.970593	60431	BDSC
Semp1	FBgn0028944		1.40525	0.712457	11864R-2	NIG
Sems	FBgn0037036		3.06812	1.65207	52892	BDSC
Ser6	FBgn0011834		11.687	0.0826037	44026	BDSC	41621	BDSC	105078	VDRC
Sfp24Ba	FBgn0259951	0.334747	1.8034	1.45589	67954	BDSC
Sfp24Bb	FBgn0259952	1.33899	10.5394	9.34454	HMJ22512	NIG
Sfp26Ac	FBgn0259959		2.01419	2.44713	60382	BDSC
Sfp33A2	FBgn0259963		2.45918	2.52974	65976	BDSC
Sfp33A3	FBgn0259964	0.37659	15.4343	14.5486	51052	BDSC
Sfp65A	FBgn0259969	0.12553	5.80836	4.64646	65232	BDSC
Sfp79B	FBgn0259973		2.01419	6.86643	60353	BDSC
Sfp84E	FBgn0259974		3.16181	1.60045	106394	VDRC
Sfp96F	FBgn0261061	2.71982	63.7514	58.2872	77348	BDSC
Sgs3	FBgn0003373			0.0619528	62944	BDSC
tsg	FBgn0003865		0.163946	0.0309764	77367	BDSC	63578	BDSC
wntD	FBgn0038134	8.99358	0.0309764		28947	BDSC
zetaTry	FBgn0011556		4.37969	0.165207	55407	BDSC
Control	UAS mCherry RNAi				35785	BDSC
	UAS LacZ RNAi				60103	VDRC
